# GlyNet: A Multi-Task Neural Network for Predicting Protein-Glycan Interactions

**DOI:** 10.1101/2021.05.28.446094

**Authors:** Eric J. Carpenter, Shaurya Seth, Noel Yue, Russell Greiner, Ratmir Derda

## Abstract

Advances in diagnostics, therapeutics, vaccines, transfusion, and organ transplantation build on a fundamental understanding of glycan-protein interactions. To aid this, we developed GlyNet, a model that accurately predicts interactions (relative binding strengths) between mammalian glycans and 352 glycan-binding proteins, many at multiple concentrations. For each glycan input, our model produces 1257 outputs, each representing the relative interaction strength between the input glycan and a particular protein sample. GlyNet learns these continuous values using relative fluorescence units (RFUs) measured on 599 glycans in the Consortium for Functional Glycomics glycan arrays and extrapolates these to RFUs from additional, untested glycans. GlyNet’s output of continuous values provides more detailed results than classification models. Such continuous outputs are easily converted by a following classifier, and in this form GlyNet outperforms reported classifiers. GlyNet is the first multi-output regression model for protein-glycan interactions and will serve as an important benchmark, facilitating development of quantitative computational glycobiology.
