## Supplementary material for "GlyNet: A Multi-Task Neural Network for Predicting Protein-Glycan Interactions": Table S6

### Sheet: Sheet1
Code	Spacer/Linker Arm
Sp0	-CH2CH2NH2
Sp8	-CH2CH2CH2NH2
Sp9	-CH2CH2CH2CH2CH2NH2
Sp10	-NHCOCH2NH
Sp11	-OCH2C6H4-p-NHCOCH2NH
Sp12	Asparagine
Sp13	Glycine
Sp14	Threonine
Sp15	Serine
Sp16	-PNP(OC6H4NH2)
Sp17	-OCH2C6H4NH2
Sp18	-O(CH2)3NHCO(CH2)5NH2
Sp19	EN or NK
Sp20	GENR
Sp21	-N(CH3)-O-(CH2)2-NH2
Sp22	NST
Sp23	(OCH2CH2)6NH2
Sp24	KVANKT
Sp25	VANK
MDPLys	Mur-L-Ala-D-iGlnb-(CH2)4NH2
